# Molecular diversity of bivalve transmissible neoplasia of blue mussels in the Kola Bay (Barents Sea) indicates a recent migration of the cancer lineages between the North Pacific and Northern Europe

**DOI:** 10.1101/2023.03.09.531878

**Authors:** M. Skazina, N. Ponomartsev, M. Maiorova, I. Dolganova, V. Khaitov, J. Marchenko, N. Lentsman, N. Odintsova, P. Strelkov

## Abstract

Bivalve transmissible neoplasia (BTN) is a leukemia-like cancer “metastasizing” by transmission of living cancer cells between molluscs. Blue mussels harbor two evolutionary lineages of BTN, *Mtr*BTN1 and *Mtr*BTN2, both derived from *Mytilus trossulus*. While *Mtr*BTN1 has been found only in *M. trossulus* in North Pacific, *Mtr*BTN2 parasitizes different *Mytilus* species worldwide, particularly in Western Europe. No targeted studies of BTN in Northern European mussels (*M. edulis*, *M. trossulus*) have been made. We searched for BTN in mussels from the Kola Bay (Barents Sea) with the help of flow cytometry of the hemolymph, qPCR with primers specific to cancer-associated alleles and sequencing of mitochondrial and nuclear loci. The species of the mussel hosts was ascertained genetically. Both *Mtr*BTN1 and *Mtr*BTN2 were present in our material, though their prevalence was low (∼0.4%). The only instance of *Mtr*BTN2 was found in *M. trossulus*. *Mtr*BTN1 occurred in *M. trossulus* and in a hybrid between *M. trossulus* and *M. edulis*. This finding indicates that *Mtr*BTN1 may potentially infect the latter species. The mtDNA haplotypes found in both lineages were nearly identical to those known from the North Pacific, but not from elsewhere. Our results suggest that they arrived in the Kola Bay fairly recently, probably with the maritime transport along the Northern Sea Route, and that the invasion was independent of that in Western Europe. A relatively young evolutionary age of *Mtr*BTN1 seems to suggest that it is an emerging disease in the process of niche expansion.
