## Supplementary material for "Molecular diversity of bivalve transmissible neoplasia of blue mussels in the Kola Bay (Barents Sea) indicates a recent migration of the cancer lineages between the North Pacific and Northern Europe": Table S1

### Sheet: Лист1
Table S1. Information on Kola samples studied, BTN-suggested individuals found, control healthy mussels, and control cancerous mussels from the Sea of Okhotsk. mtDNA genotypes of healthy mussels from CH4 sample are in Table S2. p53 genotypes of BTN and host are given according to the results of visual comparison of hemolymph and foot chromatograms (see Figure S2 for explanation)
Sample ID	Sampling site	Habitat	N	Date of collection	Coordinates	Initial method of BTN diagnosis	BTN suggested mussels	Rate of aneuploid cells	Ploidy of aneuploid cells	Sex (histology)	COI-test (Hemolymph)	COI-test (Foot)	Molecular cloning	BTN diagnosis	Mussel species (KASP+ Structure)	с.182T>C BTN	с.392T>G BTN	с.821C>T BTN	с.182T>C HOST	с.392T>G HOST	с.821C>T HOST	Comments
AB	Abram Mys, AB	littoral, depth +0.5, stones, salinity 24 ppt	48	2019 July	69.215000, 33.220556	FC	-
AMB	Ambarnaya Inlet, AMB	depth 6-7 m, salinity 33 ppt	38	2019 July	69.808889, 32.041111	FC	-
BK1	Belokamenka, BK	littoral, depth +0.7, stones, 31 ppt	52	2021 March	69.075444, 33.174639	qPCR	-
BK2	Belokamenka, BK	littoral, depth +0.5, stones, salinity N/A	201	2022 March	69.077653, 33.168216	FC	BK2-69	0.76	3.9n	-	COI-U1/COI-18	COI-U1/COI-18	-	BTN1	M. trossulus	T/C	G	C/T	T	G	C
BOCH	Mogilnaya Inlet, MOG	mooring buoy, salinity 33 ppt	24	2020 August	69.322306, 34.325194	qPCR	-
CH1	Chalm-Pushka Inlet,CH	littoral, depth +0.5, shipwreck, salinity 24 ppt	29	2020 August	69.056044, 33.235122	qPCR	CH1-1	-	-	male	COI-15	COI-15	Hemo+Foot	healthy	hybrid				T	G/T	C
							CH1-5	-	-	male	COI-U1/COI-12	COI-12	-	BTN1	M. trossulus	T/C	G	C/T	T	G	C
							CH1-9	-	-	female	COI-U1/COI-17	COI-19	Hemo+Foot	BTN1	hybrid	T/C	G	C/T	T	G/T	C
							CH1-2	-	-	-	COI-11/COI-12	-	-	healthy	M. trossulus				-	G/T	C	not included in Table 2
							CH1-7	-	-	-	COI-X	COI-X	-	healthy	M. trossulus				T	G	C/T
							CH1-10	-	-	-	COI-23	COI-23	-	healthy	M. edulis				-	-	C	not included in Table 2
							CH1-12	-	-	-	COI-X	COI-X	-	healthy	M. trossulus				T	G/T	C
							CH1-13	-	-	-	COI-12	COI-12	-	healthy	M. trossulus				T	G/T	C
							CH1-14	-	-	-	COI-12	COI-12	-	healthy	M. trossulus				-	-	-
							CH1-15	-	-	-	COI-12	COI-12	-	healthy	M. trossulus				T	G	C
							CH1-17	-	-	-	COI-21	COI-21	-	healthy	hybrid				T	T	C
							CH1-18	-	-	-	COI-34	COI-34	-	healthy	hybrid				T	G	C
							CH1-23	-	-	-	COI-X	COI-X	-	healthy	M. trossulus				-	-	-
							CH1-24	-	-	-	COI-12	COI-12	-	healthy	M. trossulus				-	-	-
CH2	Chalm-Pushka Inlet,CH	littoral, depth +0.9, stones, salinity N/A	29	2021 June	69.055963, 33.235774	FC	-
CH3	Chalm-Pushka Inlet,CH	littoral, depth +0.5, shipwreck, salinity N/A	96	2021 October	69.056044, 33.235122	FC	CH3-11	0.98	3.9n	-	COI-U1	COI-U1/COI-11	-	BTN1	M. trossulus	T/C	G	C/T	T	G	C
CH4	Chalm-Pushka Inlet,CH	littoral, depth +0.3, Palmaria community, salinity N/A	48	2021 October	69.056064, 33.235084	FC+qPCR	CH4-43	0.87	4.2n	-	COI-U1	COI-12	-	BTN1	M. trossulus	T/C	G	C/T	T	G	C
CH5	Chalm-Pushka Inlet,CH	littoral, depth +0.5, shipwreck, salinity N/A	164	2022 March	69.056044, 33.235122	FC	-
DR	Drovyanoe, DR	littoral, depth +0.5, in the creek bed, salinity 12 ppt	24	2020 August	68.925850, 33.016500	qPCR	-
FR	Fadeev Ruchey, FR	littoral, depth +0.5, in the creek bed, salinity 23 ppt	24	2020 August	68.904467, 33.057433	qPCR	-
GR1	Gryaznaya Inlet, GR	littoral, depth +0.5, in the creek bed, salinity 18 ppt	24	2020 August	69.062367, 33.255100	qPCR	GR1-11	-	-	-	COI-12	COI-12	-	healthy	-				T	G	C
							GR1-20	-	-	male	COI-11/COI-X	COI-X	Hemo+Foot	healthy	M. trossulus				T	G	C
							GR1-21	-	-	-	COI-12	COI-12	-	healthy	-				T	G	C
							GR1-22	-	-	-	COI-12	COI-12	-	healthy	-				T	G/T	C/T
GR2	Gryaznaya Inlet, GR	littoral, depth +0.5, stones and Fucaceae, salinity N/A	173	2022 March	69.060039, 33.269190	FC
GR3	Gryaznaya Inlet, GR	littoral, depth +0.5, stones and Fucaceae, salinity N/A	64	2022 March	69.060039, 33.269190	FC+qPCR	-
KU	Kulonga, KU	littoral, depth +0.5, stones, salinity N/A	64	2021 November	69.073542, 33.112419	FC+qPCR	KU-44	0.96	5n	-	COI-1/COI-X1	COI-X1	Hemo+Foot	BTN2.1	M. trossulus	T/C	G	C/T	T	G	C
							KU-46	<5%	-	-	COI-11	COI-11	-	healthy	-				-	-	C
MI1	Mishukovo, MI	littoral, depth +0.5, stones, salinity N/A	30	2019 July		FC	-
MI2	Mishukovo, MI	littoral, depth +0.5, stones, salinity 20 ppt	20	2020 August		qPCR	-
POL	Tonya Inlet, POL	littoral, pier pilings, depth N/A, salinity 25 ppt	24	2020 July	69.167354, 33.480430	qPCR	POL-3	-	-	-	COI-12	COI-12	-	healthy	-				T	G	C
							POL-4	-	-	-	COI-12	COI-12	-	healthy	-				T	G	C
							POL-17	-	-	-	COI-11/COI-12	COI-11/COI-12	-	healthy	M. trossulus				T	G	C
RET	Retinskoe, RET	littoral, depth +0.5, stones, salinity 10 ppt	24	2020 August	69.300000, 33.389167	qPCR	-
ROS1	Rosliakovo Inlet, ROS	littoral, depth +0.5, rubber trash, salinity 17 ppt	24	2020 July	69.062283, 33.198617	qPCR	ROS1-12	-	-	-	COI-32	COI-32	-	healthy	-				T	G	C
							ROS1-13	-	-	-	COI-12	COI-12	-	healthy	-				-	-	C	not included in Table 2
							ROS1-18	-	-	-	COI-12	COI-12	-	healthy	-				-	G	C	not included in Table 2
ROS2	Rosliakovo Inlet, ROS	littoral, depth +0.5, stones and shipwreck	25	2021 June	69.062283, 33.198617	FC	-
UR	Ura Inlet, UR	littoral, depth +0.5, mussel bed on soft bottom	100	2021 June	69.300748, 32.846677	FC	-
VA	Vaenga Inlet, VA	littoral, depth +0.5, stones and Fucaceae, salinity N/A	24	2020 July	69.081667, 33.460556	qPCR	VA-11	-	-	-	COI-12	COI-12	-	healthy	-				T	G/T	C
							VA-20	-	-	male	COI-11/COI-X	COI-X	-	healthy	M. trossulus				T	G	C
M (cancerous controls from the Sea of Okhotsk)	Magadan, see Skazina et al. 2022						M2-22	0.99	NA					BTN1		T/C	G	C/T	T	G	C
							M1-25	0.2	4.5n					BTN1		T/C	G	C/T	T	G/T	C
							M1-42	0.15	4.8n					BTN2.1		T/C	G	C/T	T	G	C
							M1-136	0.97	5.5n					BTN2.1		T/C	G	C/T	T	G	C
							M1-3	0.24	5.8n					BTN2.2		T/C	G	C/T	T	G/T	C
							M1-105	0.94	5.3n					BTN2.2		T/C	G	C/T	T	G	C
							M1-111	0.94	4.8n					BTN2.2		T/C	G	C/T	T	G	C
							M1-96	0.45	4.9n					spontaneous DN					T	G	C
CH4 (subsample of healthy mussels)	see above	see above	see above	see above	see above	see above	CH4-01	<5%	-					healthy					T	G	С
							CH4-02	<5%	-					healthy					-	T	С	not included in Table 2
							CH4-03	<5%	-					healthy					T	T	С
							CH4-04	<5%	-					healthy					T	T	С
							CH4-05	<5%	-					healthy					T	T	С
							CH4-06	<5%	-					healthy					T	T	С
							CH4-07	<5%	-					healthy					T	G	С
							CH4-09	<5%	-					healthy					-	-	-
							CH4-10	<5%	-					healthy					T	G	С
							CH4-11	<5%	-					healthy					T	G	С
							CH4-13	<5%	-					healthy					T	G	-	not included in Table 2
							CH4-14	<5%	-					healthy					T	G	С
							CH4-15	<5%	-					healthy					T	-	С	not included in Table 2
							CH4-16	<5%	-					healthy					T	G/T	С
							CH4-18	<5%	-					healthy					-	-	С	not included in Table 2
							CH4-19	<5%	-					healthy					T	G/T	С
							CH4-21	<5%	-					healthy					T	G/T	-	not included in Table 2
							CH4-23	<5%	-					healthy					T	T	С
							CH4-24	<5%	-					healthy					-	-	C	not included in Table 2
							CH4-25	<5%	-					healthy					T	T	С
							CH4-27	<5%	-					healthy					-	-	-
							CH4-28	<5%	-					healthy					T	G	С
							CH4-31	<5%	-					healthy					T	G	С
							CH4-33	<5%	-					healthy					T	G	С
							CH4-34	<5%	-					healthy					T	T	С
							CH4-35	<5%	-					healthy					T	T	С
							CH4-36	<5%	-					healthy					T	T	С
							CH4-37	<5%	-					healthy					T	G/T	С
							CH4-38	<5%	-					healthy					T	T	С
							CH4-39	<5%	-					healthy					T	G/T	С
							CH4-40	<5%	-					healthy					T	T	С
							CH4-41	<5%	-					healthy					T	G/T	С
							CH4-42	<5%	-					healthy					T	G	-	not included in Table 2
							CH4-44	<5%	-					healthy					T	G/T	С
							CH4-45	<5%	-					healthy					T	G/T	С
							CH4-46	<5%	-					healthy					-	G/T	С	not included in Table 2
							CH4-47	<5%	-					healthy					T	T	С
							CH4-48	<5%	-					healthy					T	T	С
